# Evolution of an alternative genetic code in the *Providencia* symbiont of the haematophagous leech *Haementeria acuecueyetzin*

**DOI:** 10.1101/2023.03.27.534433

**Authors:** Alejandro Manzano-Marín, Sebastian Kvist, Alejandro Oceguera-Figueroa

## Abstract

Strict blood-feeding animals are confronted with a strong B vitamin deficiency. Blood-feeding leeches from the Glossiphoniidae family, similarly to haematophagous insects, have evolved specialised organs called bacteriomes to harbour symbiotic bacteria. Leeches of the *Haementeria* genus have two pairs of globular bacteriomes attached to the oesophagus which house intracellular ’*Candidatus* Providencia siddallii’ bacteria. Previous work analysing a draft genome of the *Providencia* symbiont of the Mexican leech *Haementeria officinalis* showed that, in this species, the bacteria hold a reduced genome capable of synthesising B vitamins. In this work, we aimed to expand our knowledge on the diversity and evolution of *Providencia* symbionts of *Haementeria*. For this purpose, we sequenced the symbiont genomes of three selected leech species. We found that all genomes are highly syntenic and have kept a stable genetic repertoire, mirroring ancient insect endosymbionts. Additionally, we found B vitamin pathways to be conserved among these symbionts, pointing to a conserved symbiotic role. Lastly and most notably, we found that the symbiont of *Haementeria acuecueyetzin* has evolved an alternative genetic code, affecting a portion of its proteome and showing evidence of a lineage-specific and likely intermediate stage of genetic code reassignment.
