## Supplementary tables S1-2 for "Evolution of an alternative genetic code in the *Providencia* symbiont of the haematophagous leech *Haementeria acuecueyetzin*"

### Sheet: Table_S1
	strain
gene	PSAC	PSLP	PSOF
dcd	1	0	0
rnpA	1	0	0
menE	1	0	0
rapZ	1	0	0
nlpI	1	0	0
pncC	1	0	0
dapF	0	1	0
lpxB	0	1	0
ftsQ	0	1	0
lolD	0	1	0
tamB	0	1	0
smpB	0	1	0
cvpA	0	0	1
ftsK	0	0	1
rmuC	0	0	1
lpxH	0	0	1
sapC	0	0	1
wecD	0	0	1
priA	0	0	1
menA	0	0	1
murI	1	0	1
rlmE	1	0	1
ybeY	0	1	1
ung	0	1	1
era	0	1	1
lptG	0	1	1
znuA	1	1	1
Table S1. Genes predicted to produce a functional product through transcriptional frameshifting. Binary-style table summarising genes predicted to be rescued by translational frameshifting as shown in Tamas et. al. (2008) and Wernegreen J J et. al. (2010).
Tamas I et. al. 2008. Endosymbiont gene functions impaired and rescued by polymerase infidelity at poly(A) tracts. PNAS, 105(39): 14934-9.
Wernegreen J J et. al. 2010 Slip into something more functional: selection maintains ancient frameshifts in homopolymeric sequences. MBE, 27(4):833-9.

### Sheet: Table_S2
species	strain	target_bin	accession
Helobdella robusta	NA	host	AMQM00000000.1
Haementeria officinalis	GTOCOR	mitochondrion	LT159848.1
Ca. Providencia siddallii	officinalis-GTOCOR	endosymbiont	CVRF00000000.1
Providencia rettgeri	AR_0082	endosymbiont	CP029736.1;CP029737.1
Providencia stuartii	MRSN 2154	endosymbiont	CP003488.1
Providencia burhodogranariea	DSM 19968	NA	AKKL01000000.1
Providencia vermicola	P8538	NA	CP048796.1;CP048797.1
Providencia thailandensis	KCTC 23281	NA	BMYH01000000.1
Providencia alcalifaciens	FDAARGOS_408	NA	CP023536.1
Providencia rustigianii	NCTC 6933	NA	LR134189.1
Providencia huaxiensis	WCHPr000369	NA	CP031123.2;CP031118.1;CP031119.1;CP031120.1;CP031121.1;CP031122.1
Providencia heimbachae	NCTC 12003	NA	LS483422.1
Moellerella wisconsensis	NCTC 12132	NA	CAADJB010000000.1
Ca. Providencia siddallii	acuecueyetzin-TABTEA	NA	TBD
Ca. Providencia siddallii	lopezi-COLCCO	NA	TBD
Ca. Providencia siddallii	officinalis-GTOCOR2	NA	TBD
Ca. Stammera capleta	NZ1215	NA	CP024013.1
Ca. Hodgkinia cicadicola	Dsem	NA	CP001226.1
Ca. Zinderia insecticola	CARI	NA	CP002161.1
Ca. Nasuia deltocephalinicola	NAS-ALF	NA	CP006059.1
Ca. Vidania fulgoroideae	OLIH	NA	CP028360.1
Table S2. Organisms used for Table S2. taxonomic binning of reads and comparative analyses. NA= Not applicable.
